# Development of synthetic genetic arrays for studying interactions between the mitochondrial and nuclear genomes

**DOI:** 10.64898/2026.11.16.766915

**Authors:** K. L. Schneider, S. Braam, X. Hao, S. Hanzén, M. Ott, M. Cvijovic, T. Nyström

**Author notes:** Discovery Sciences, AstraZeneca AB R&D, 43183 Mölndal, Sweden. Cochlear Nordic AB, 435 33 Mölnlycke, Sweden.

## Abstract

Mitochondria, the central axis of metabolism and energy transformation has emerged as a focal point for understanding the aging process and a plethora of human diseases. Yet, how the mitochondrial and nuclear genomes communicate is still unclear. This work aims to allow the analysis of such crosstalk by developing a genome-wide platform for studying genetic interactions between the mitochondrial and nuclear genomes. Using yeast as a model system in which mitochondrial homoplasmy and stable alterations in the mitochondrial genome can be generated by biolistic bombardment, we created a genome-wide library of yeast cells carrying nuclear deletions and temperature-sensitive mutations together with a superfolder-GFP reporter for the expression of the mitochondrial-encoded *COX2* gene. Using this approach, we found links between nuclear-encoded processes and mitochondrial gene expression not previously anticipated, including a requirement for genes involved in MVB (multivesicular body) sorting/RIM signaling, vesicle trafficking/glycosylation, polarity, and peroxisome biogenesis, for maintaining mitochondrial *COX2* expression. In contrast, defects in the autophagy machineries, ribosome biogenesis, and nuclear transcription and chromatin organization resulted in increased expression of *COX2*. While reduced *COX2* expression correlated with a reduced expression of the nuclear-encoded *TOM70* gene in mutants defect in mitochondrial functions, expression of the mitochondrial and nuclear genes responded differently to defects in cytoplasmic ribosome biogenesis and autophagy. When creating the *COX2* expression library, we also found that cells devoid of mitochondrial DNA rely on the Rim101 signaling pathway, and many of its auxiliary regulatory factors, to maintain fitness. As mutations in the Rim101 signaling pathway also caused down-regulation of *COX2* expression, it appears that Rim101 signaling is central for maintaining proper control of mitochondrial function. We believe the approach will allow for future genome-wide studies on how nuclear-encoded processes influence the translation, protein folding, and processing of mitochondria-encoded genes.
