## Supplemental table 1 for "Development of synthetic genetic arrays for studying interactions between the mitochondrial and nuclear genomes"

### Sheet: Strains used in the study
Name	Genotype	Source
SGA query strain mip1D	Y7092 MAT alpha his3Δ1 can1Δ::STE2pr-Sp_his5 lyp1Δ ura3Δ0 leu2Δ0 met15Δ0 LYS2+ mip1::hphNT1	This study
SGA query strain control	Y8835 MAT alpha canΔ::STE2 pr-his5 lyp1Δ ura3Δ::hphNT1 leu2Δ0 his3Δ1 met15Δ0 cyh2	This study
Query strain for microscopy screen crossing	BY4742 MAT alpha his3Δ1 leu2Δ0 lys2Δ0 ura3Δ0 sfGFPm::cox2 COX2 TOM70-mScI-LEU2 MIP1-natNT2	This study
